# Optimised in-solution enrichment of over a million ancient human SNPs

**DOI:** 10.1101/2024.05.16.594432

**Authors:** Roberta Davidson, Xavier Roca-Rada, Shyamsundar Ravishankar, Leonard Taufik, Christian Haarkötter, Evelyn Collen, Matthew Williams, Peter Webb, M. Irfan Mahmud, Erlin Novita Idje Djami, Gludhug A. Purnomo, Cristina Santos, Assumpció Malgosa, Linda R. Manzanilla, Ana Maria Silva, Sofia Tereso, Vítor Matos, Pedro C. Carvalho, Teresa Fernandes, Anne-France Maurer, João C. Teixeira, Raymond Tobler, Lars Fehren-Schmitz, Bastien Llamas

## Abstract

In-solution hybridisation enrichment of genetic markers is a method of choice in paleogenomic studies, where the DNA of interest is generally heavily fragmented and contaminated with environmental DNA, and where the retrieval of genetic data comparable between individuals is challenging. Here, we benchmarked the commercial “Twist Ancient DNA” reagent from Twist Biosciences using sequencing libraries from ancestrally diverse ancient human samples with low to high endogenous DNA content (0.1–44%). For each library, we tested one and two rounds of enrichment, and assessed performance compared to deep shotgun sequencing. We find that the “Twist Ancient DNA” assay provides robust enrichment of ∼1.2M target SNPs without introducing allelic bias that may interfere with downstream population genetics analyses. Additionally, we show that pooling up to 4 sequencing libraries and performing two rounds of enrichment is both reliable and cost-effective for libraries with less than 27% endogenous DNA content. Above 38% endogenous content, a maximum of one round of enrichment is recommended for cost-effectiveness and to preserve library complexity. In conclusion, we provide researchers in the field of human paleogenomics with a comprehensive understanding of the strengths and limitations of different sequencing and enrichment strategies, and our results offer practical guidance for optimising experimental protocols.
