## Supplementary Tables for "Optimised in-solution enrichment of over a million ancient human SNPs"

### Sheet: S1 - Summary Stats
De-identified_ID	De_identified_lib_ID	Region	n_rounds	method	pool_name	n_pool	Nr._Sequenced_Read_Pairs	Nr._Reads_Into_Mapping	Nr._Mapped_Reads	Nr._Mapped_Reads_Post_Filter	Nr._Dedup._Mapped_Reads	Endogenous_DNA	Endogenous_DNA_Post	%_Dup._Mapped_Reads	5_Prime_C>T_1st_base	5_Prime_C>T_2nd_base	3_Prime_G>A_1st_base	3_Prime_G>A_2nd_base	Mean_Length_Mapped_Reads	Median_read_length	SNPs_Covered	SNPs_Covered_screen	Nr._Reads_Into_Mapping_SG	Nr._Mapped_Reads_SG	Nr._Dedup._Mapped_Reads_SG	SNPsPer1MSequencedReads	SNPsPer1MReadsToMapping	SNPsPer1MMappedReads	SNPsPer1MMappedFilteredReads	SNPsPer1MUniqueReads	SequencedBioEndoDNA	MappableBioEndoDNA	FilteredBioEndoDNA	UniqueBioEndoDNA	CostPerSNP	CostPerSample	MappableBioEndoDNA_SG	UniqueBioEndoDNA_SG	SNPsPer1MReadsToMapping_SG
TW001	TW001_NA_SG	SouthEastAsia	0	SG	NA	1	29840517	25088568	3791	2407	1784	0.02	0.01	0.26	0.13	0.04	0.12	0.04	47.48	39	32	7	2396157	16553	1262	1.07237	1.27548	8441.04	13294.6	17937.2	0.0127042	0.0151105	0.00959401	0.00711081	6.64133	212.523	0.690814	0.0526677	2.92134
TW001	TW001_NA_TW1	SouthEastAsia	1	TW1	NA	1	9026463	8434454	46943	5465	3461	0.56	0.06	0.37	0.09	0.06	0.1	0.04	43.49	38	303	7	2396157	16553	1262	33.568	35.9241	6454.64	55443.7	87547	0.52006	0.556562	0.0647938	0.0410341	0.873617	264.706	0.690814	0.0526677	2.92134
TW001	TW001_NA_TW2	SouthEastAsia	2	TW2	NA	1	7962060	7412600	367929	37821	9363	4.96	0.51	0.75	0.09	0.04	0.09	0.04	40.95	36	1009	7	2396157	16553	1262	126.726	136.12	2742.38	26678.3	107765	4.62103	4.96356	0.510226	0.126312	0.453464	457.545	0.690814	0.0526677	2.92134
TW002	TW002_NA_SG	WestIberia	0	SG	NA	1	15159065	13003107	1536179	1202131	896857	11.81	9.24	0.25	0.13	0.01	0.14	0.01	54.45	49	24167	26796	13056808	1466342	1008036	1594.23	1858.56	15731.9	20103.5	26946.3	10.1337	11.8139	9.24495	6.89725	0.00446734	107.962	11.2305	7.72039	2052.26
TW002	TW002_HE5_TW1	WestIberia	1	TW1	HE5	4	8630134	8203094	3333231	2545509	1834100	40.63	31.03	0.28	0.16	0.02	0.17	0.02	64.23	60	420351	26796	13056808	1466342	1008036	48707.4	51243	126109	165134	229187	38.6232	40.6338	31.0311	22.3586	0.00026542	111.568	11.2305	7.72039	2052.26
TW002	TW002_HE5_TW2	WestIberia	2	TW2	HE5	4	10670199	10255992	7431780	6095599	3177509	72.46	59.43	0.48	0.17	0.02	0.17	0.02	62.48	58	790454	26796	13056808	1466342	1008036	74080.5	77072.4	106361	129676	248765	69.6499	72.4628	59.4345	30.982	0.00022291	176.203	11.2305	7.72039	2052.26
TW003	TW003_NA_SG	EastIberia	0	SG	NA	1	19418546	15939837	54318	43836	33425	0.34	0.28	0.24	0.09	0.01	0.09	0.01	69.56	63	1062	379	4001719	21979	13821	54.69	66.6255	19551.5	24226.7	31772.6	0.279722	0.340769	0.275009	0.209695	0.130224	138.298	0.549239	0.345377	94.7093
TW003	TW003_LE2_TW1	EastIberia	1	TW1	LE2	2	11420717	11276502	237504	188005	139411	2.11	1.67	0.26	0.12	0.02	0.12	0.02	70.27	67	42778	379	4001719	21979	13821	3745.65	3793.55	180115	227537	306848	2.07959	2.10619	1.66723	1.2363	0.00424395	181.548	0.549239	0.345377	94.7093
TW003	TW003_LE2_TW2	EastIberia	2	TW2	LE2	2	7322550	7232309	980090	835596	412289	13.55	11.55	0.51	0.12	0.01	0.12	0.02	69.78	66	195949	379	4001719	21979	13821	26759.7	27093.6	199930	234502	475271	13.3845	13.5516	11.5537	5.70066	0.00128896	252.571	0.549239	0.345377	94.7093
TW004	TW004_NA_SG	EastIberia	0	SG	NA	1	16361876	15259376	103803	81001	59961	0.68	0.53	0.26	0.14	0.02	0.14	0.02	62.02	60	1622	689	4437794	41250	25147	99.1329	106.295	15625.8	20024.4	27050.9	0.63442	0.680257	0.530828	0.392945	0.0718425	116.528	0.929516	0.566655	155.257
TW004	TW004_LE3_TW1	EastIberia	1	TW1	LE3	2	5963756	5899187	277737	161806	120493	4.71	2.74	0.26	0.18	0.02	0.17	0.02	61.67	60.5	36451	689	4437794	41250	25147	6112.09	6178.99	131243	225276	302515	4.65708	4.70806	2.74285	2.04254	0.00391439	142.684	0.929516	0.566655	155.257
TW004	TW004_LE3_TW2	EastIberia	2	TW2	LE3	2	3218913	3173855	721163	452100	279582	22.72	14.24	0.38	0.17	0.02	0.16	0.02	59.78	58	122640	689	4437794	41250	25147	38099.8	38640.7	170059	271267	438655	22.4039	22.722	14.2445	8.80891	0.00182114	223.345	0.929516	0.566655	155.257
TW005	TW005_NA_SG	SouthEastAsia	0	SG	NA	1	36185395	30492009	1491687	1157083	732042	4.89	3.79	0.37	0.16	0.02	0.16	0.02	63.18	57	22021	3621	2418502	296153	218984	608.56	722.189	14762.5	19031.5	30081.6	4.12235	4.89206	3.79471	2.40077	0.0117029	257.711	12.2453	9.05453	1497.21
TW005	TW005_HE5_TW1	SouthEastAsia	1	TW1	HE5	4	6493187	5822279	1880167	1035100	480326	32.29	17.78	0.54	0.17	0.03	0.17	0.03	51.82	48	83254	3621	2418502	296153	218984	12821.7	14299.2	44280.1	80430.9	173328	28.956	32.2926	17.7783	8.24979	0.00115729	96.3491	12.2453	9.05453	1497.21
TW005	TW005_HE5_TW2	SouthEastAsia	2	TW2	HE5	4	7282876	6505622	4343598	2621629	371181	66.77	40.3	0.86	0.17	0.03	0.17	0.03	52.72	49	112592	3621	2418502	296153	218984	15459.8	17306.9	25921.4	42947.3	303334	59.6412	66.7668	40.2979	5.70554	0.0013507	152.078	12.2453	9.05453	1497.21
TW006	TW006_NA_SG	CentralAmerica	0	SG	NA	1	1455486	1193268	522445	437278	201910	43.78	36.65	0.54	0.02	0.01	0.05	0.01	91.44	84	8414	48245	4944927	1896522	1283035	5780.89	7051.22	16105	19241.8	41672	35.8949	43.7827	36.6454	16.9208	0.00123198	10.3659	38.3529	25.9465	9756.46
TW006	TW006_HE6_TW1	CentralAmerica	1	TW1	HE6	4	9599480	9136537	6947218	5325068	3752937	76.04	58.28	0.3	0.05	0.01	0.05	0.01	80.13	74	670781	48245	4944927	1896522	1283035	69876.8	73417.4	96553.9	125967	178735	72.3708	76.0378	58.2832	41.0761	0.00017662	118.472	38.3529	25.9465	9756.46
TW006	TW006_HE6_TW2	CentralAmerica	2	TW2	HE6	4	14780038	14136256	12748694	10796764	5714207	90.18	76.38	0.47	0.05	0.01	0.05	0.01	82.04	75	997167	48245	4944927	1896522	1283035	67467.1	70539.7	78217.2	92358	174507	86.2562	90.1844	76.3764	40.4224	0.00020606	205.473	38.3529	25.9465	9756.46
TW007	TW007_NA_SG	EastIberia	0	SG	NA	1	18411948	16218730	876978	712468	539633	5.41	4.39	0.24	0.09	0.01	0.09	0.01	69.76	64	17374	2343	2505336	136563	87390	943.626	1071.23	19811.2	24385.7	32196	4.76309	5.40719	4.39287	3.32722	0.00754742	131.129	5.45089	3.48815	935.204
TW007	TW007_NA_TW1	EastIberia	1	TW1	NA	1	10190759	9944542	2037924	1566591	1118041	20.49	15.75	0.29	0.12	0.02	0.12	0.02	65.44	63	249716	2343	2505336	136563	87390	24504.2	25110.9	122535	159401	223351	19.9978	20.4929	15.7533	11.2428	0.00109323	272.998	5.45089	3.48815	935.204
TW007	TW007_NA_TW2	EastIberia	2	TW2	NA	1	6824521	6698979	3883602	3244783	1784498	57.97	48.44	0.45	0.12	0.02	0.12	0.02	65.9	63	563888	2343	2505336	136563	87390	82626.8	84175.2	145197	173783	315993	56.9066	57.973	48.437	26.6384	0.00079704	449.444	5.45089	3.48815	935.204
TW008	TW008_NA_SG	CentralAmerica	0	SG	NA	1	15906422	12580401	40670	30814	23429	0.32	0.24	0.24	0.07	0.02	0.07	0.02	66.78	59	758	512	6166603	26243	16321	47.6537	60.2525	18637.8	24599.2	32353.1	0.255683	0.323281	0.244937	0.186234	0.149452	113.285	0.425567	0.264668	83.0279
TW008	TW008_LE1_TW1	CentralAmerica	1	TW1	LE1	2	7885142	7418881	172684	128911	83011	2.33	1.74	0.36	0.1	0.02	0.09	0.03	73.95	69	21507	512	6166603	26243	16321	2727.53	2898.95	124545	166836	259086	2.18999	2.32763	1.73761	1.11892	0.00727054	156.368	0.425567	0.264668	83.0279
TW008	TW008_LE1_TW2	CentralAmerica	2	TW2	LE1	2	8018268	7615894	1118947	867959	190885	14.69	11.4	0.78	0.1	0.03	0.09	0.03	72.14	66	71799	512	6166603	26243	16321	8954.43	9427.52	64166.6	82721.6	376137	13.955	14.6923	11.3967	2.5064	0.00358676	257.526	0.425567	0.264668	83.0279
TW009	TW009_NA_SG	SouthEastAsia	0	SG	NA	1	18400277	14810725	15342	11092	8657	0.1	0.07	0.22	0.13	0.02	0.13	0.02	43.91	40	146	81	3254921	46686	5364	7.93466	9.85772	9516.36	13162.6	16865	0.0833792	0.103587	0.0748917	0.0584509	0.897574	131.046	1.43432	0.164797	24.8854
TW009	TW009_LE3_TW1	SouthEastAsia	1	TW1	LE3	2	12029117	11211737	62291	25717	18666	0.56	0.23	0.27	0.14	0.03	0.12	0.03	48.17	45	4216	81	3254921	46686	5364	350.483	376.035	67682.3	163938	225865	0.517835	0.555587	0.229376	0.166486	0.0440894	185.881	1.43432	0.164797	24.8854
TW009	TW009_LE3_TW2	SouthEastAsia	2	TW2	LE3	2	5070674	4679432	182606	81688	34978	3.9	1.75	0.57	0.13	0.03	0.12	0.03	45.42	42	11958	81	3254921	46686	5364	2358.27	2555.44	65485.3	146386	341872	3.60122	3.90231	1.74568	0.747484	0.0197803	236.533	1.43432	0.164797	24.8854
TW010	TW010_NA_SG	WestIberia	0	SG	NA	1	19712763	18229654	600185	471260	338349	3.29	2.59	0.28	0.12	0.02	0.12	0.02	60.11	55	10078	8108	14306814	444923	297359	511.242	552.836	16791.5	21385.2	29785.8	3.04465	3.29236	2.58513	1.85604	0.0139307	140.393	3.10987	2.07844	566.723
TW010	TW010_HE4_TW1	WestIberia	1	TW1	HE4	4	4999574	4776362	839211	584584	423850	17.57	12.24	0.28	0.15	0.02	0.15	0.02	59.19	56	112965	8108	14306814	444923	297359	22594.9	23650.8	134609	193240	266521	16.7857	17.5701	12.2391	8.87391	0.00075875	85.7117	3.10987	2.07844	566.723
TW010	TW010_HE4_TW2	WestIberia	2	TW2	HE4	4	4887960	4689371	2329089	1787672	1065426	49.67	38.12	0.4	0.15	0.02	0.15	0.02	58.52	55	356280	8108	14306814	444923	297359	72889.3	75976.1	152970	199298	334401	47.6495	49.6674	38.1218	22.72	0.00037898	135.022	3.10987	2.07844	566.723
TW011	TW011_NA_SG	EastIberia	0	SG	NA	1	94831277	79564407	118420	93511	72620	0.15	0.12	0.22	0.1	0.01	0.11	0.01	66.13	62	2037	144	3884577	11920	6568	21.4803	25.6019	17201.5	21783.5	28050.1	0.124874	0.148835	0.117529	0.091272	0.331558	675.384	0.306855	0.169079	37.0697
TW011	TW011_LE1_TW1	EastIberia	1	TW1	LE1	2	4919761	4795837	56837	36849	26386	1.19	0.77	0.28	0.12	0.02	0.13	0.02	58.57	57	6961	144	3884577	11920	6568	1414.91	1451.47	122473	188906	263814	1.15528	1.18513	0.768354	0.550185	0.0194294	135.248	0.306855	0.169079	37.0697
TW011	TW011_LE1_TW2	EastIberia	2	TW2	LE1	2	5113178	4979409	348682	238220	122397	7	4.78	0.49	0.12	0.02	0.12	0.02	57.95	56	53308	144	3884577	11920	6568	10425.6	10705.7	152884	223776	435534	6.81928	7.00248	4.7841	2.45806	0.00444278	236.836	0.306855	0.169079	37.0697
TW012	TW012_NA_SG	SouthEastAsia	0	SG	NA	1	36322494	29492746	8322	5749	3761	0.03	0.02	0.35	0.09	0.02	0.07	0.03	47.04	40	75	23	3325401	108610	1758	2.06484	2.543	9012.26	13045.7	19941.5	0.0229114	0.0282171	0.0194929	0.0127523	3.44916	258.687	3.26607	0.0528658	6.91646
TW012	TW012_HE4_TW1	SouthEastAsia	1	TW1	HE4	4	9784335	8768431	47088	10512	3896	0.54	0.12	0.63	0.08	0.03	0.07	0.03	40.51	34	208	23	3325401	108610	1758	21.2585	23.7215	4417.26	19786.9	53388.1	0.481259	0.537017	0.119885	0.0444321	0.575906	119.789	3.26607	0.0528658	6.91646
TW012	TW012_HE4_TW2	SouthEastAsia	2	TW2	HE4	4	4779180	4244760	139616	31320	3671	3.29	0.74	0.88	0.06	0.03	0.06	0.03	39.9	33	312	23	3325401	108610	1758	65.2832	73.5024	2234.7	9961.69	84990.5	2.92134	3.28914	0.737851	0.0864831	0.430279	134.247	3.26607	0.0528658	6.91646
TW013	TW013_NA_SG	WestIberia	0	SG	NA	1	32939663	27290399	3578539	2767391	2043061	13.11	10.14	0.26	0.17	0.02	0.16	0.02	50.44	47	48837	57169	14279978	3841990	2538422	1482.62	1789.53	13647.2	17647.3	23903.8	10.8639	13.1128	10.1405	7.48637	0.00480362	234.595	26.9047	17.7761	4003.44
TW013	TW013_NA_TW1	WestIberia	1	TW1	NA	1	8644611	7618390	3350435	2169483	1532090	43.98	28.48	0.29	0.21	0.03	0.2	0.03	48.42	46	248622	57169	14279978	3841990	2538422	28760.3	32634.5	74205.9	114600	162276	38.7575	43.9783	28.4769	20.1104	0.00105375	261.986	26.9047	17.7761	4003.44
TW013	TW013_NA_TW2	WestIberia	2	TW2	NA	1	4397685	4016700	3049336	2155420	1017944	75.92	53.66	0.53	0.21	0.03	0.2	0.03	49.17	46	321335	57169	14279978	3841990	2538422	73069.1	79999.8	105379	149082	315671	69.3396	75.9164	53.6615	25.3428	0.00134489	432.16	26.9047	17.7761	4003.44
TW014	TW014_NA_SG	WestIberia	0	SG	NA	1	12247140	9999039	3930283	3077930	2313363	39.31	30.78	0.25	0.12	0.01	0.12	0.01	64.96	58	71863	82880	10058637	4006190	2788718	5867.74	7186.99	18284.4	23347.8	31064.3	32.0914	39.3066	30.7823	23.1359	0.00121375	87.2235	39.8284	27.7246	8239.68
TW014	TW014_HE6_TW1	WestIberia	1	TW1	HE6	4	9514156	9005262	6723167	5371557	3765894	74.66	59.65	0.3	0.16	0.02	0.15	0.02	76.57	72	682416	82880	10058637	4006190	2788718	71726.4	75779.7	101502	127042	181210	70.6649	74.6582	59.6491	41.8188	0.00017272	117.864	39.8284	27.7246	8239.68
TW014	TW014_HE6_TW2	WestIberia	2	TW2	HE6	4	14152650	13469795	12244058	10639292	4419361	90.9	78.99	0.59	0.16	0.02	0.15	0.02	75.1	69	970058	82880	10058637	4006190	2788718	68542.5	72017.3	79226.8	91176.9	219502	86.5142	90.9001	78.9863	32.8094	0.00020721	201.004	39.8284	27.7246	8239.68
TW015	TW015_NA_SG	WestIberia	0	SG	NA	1	13913245	12521636	5866758	4308726	3201138	46.85	34.41	0.26	0.09	0.01	0.09	0.01	68.58	61	104818	82514	10373521	4577332	2832523	7533.68	8370.95	17866.4	24326.9	32744	42.1667	46.853	34.4102	25.5649	0.00094535	99.0894	44.1252	27.3053	7954.29
TW015	TW015_HE6_TW1	WestIberia	1	TW1	HE6	4	7870204	7510203	5960778	4333570	3207233	79.37	57.7	0.26	0.12	0.02	0.12	0.02	70.26	66	607358	82514	10373521	4577332	2832523	77171.8	80871	101892	140152	189371	75.7385	79.3691	57.7024	42.705	0.00017478	106.156	44.1252	27.3053	7954.29
TW015	TW015_HE6_TW2	WestIberia	2	TW2	HE6	4	12284818	11652450	10704236	8797757	5019729	91.86	75.5	0.43	0.12	0.02	0.12	0.01	69.61	65	941067	82514	10373521	4577332	2832523	76604.1	80761.3	87915.4	106967	187474	87.1339	91.8625	75.5013	43.0787	0.00019946	187.702	44.1252	27.3053	7954.29
TW016	TW016_NA_SG	WestIberia	0	SG	NA	1	16694037	14033403	5844991	4620356	3450195	41.65	32.92	0.25	0.1	0.01	0.09	0.01	63.13	55	99117	42248	5974546	2386521	1610890	5937.27	7062.93	16957.6	21452.2	28727.9	35.0124	41.6506	32.924	24.5856	0.00119953	118.894	39.9448	26.9626	7071.33
TW016	TW016_HE6_TW1	WestIberia	1	TW1	HE6	4	4455514	4241252	3245432	2323999	1771516	76.52	54.8	0.24	0.12	0.02	0.12	0.02	64.5	60	394105	42248	5974546	2386521	1610890	88453.3	92921.9	121434	169581	222468	72.8408	76.5206	54.7951	41.7687	0.00020765	81.8369	39.9448	26.9626	7071.33
TW016	TW016_HE6_TW2	WestIberia	2	TW2	HE6	4	6821788	6558439	6043446	4872337	2903397	92.15	74.29	0.4	0.12	0.02	0.12	0.02	64.04	59	733755	42248	5974546	2386521	1610890	107561	111880	121413	150596	252723	88.5904	92.1476	74.2911	44.2696	0.00020278	148.794	39.9448	26.9626	7071.33
TW017	TW017_NA_SG	EastIberia	0	SG	NA	1	15919953	14178515	5789	4386	3360	0.04	0.03	0.23	0.08	0.01	0.09	0.02	57.36	51	76	37	3663321	3661	1820	4.77388	5.36022	13128.3	17327.9	22619	0.0363632	0.0408294	0.0309341	0.0236978	1.49186	113.381	0.0999366	0.0496817	10.1001
TW017	TW017_NA_TW1	EastIberia	1	TW1	NA	1	5628754	5540166	30409	11016	8408	0.55	0.2	0.24	0.1	0.02	0.1	0.01	55.81	53	1984	37	3663321	3661	1820	352.476	358.112	65243.8	180102	235966	0.540244	0.548882	0.198839	0.151764	0.121224	240.508	0.0999366	0.0496817	10.1001
TW017	TW017_NA_TW2	EastIberia	2	TW2	NA	1	4722533	4646734	271875	77362	46353	5.85	1.66	0.4	0.1	0.03	0.11	0.02	55.46	52	17861	37	3663321	3661	1820	3782.08	3843.78	65695.6	230876	385326	5.75697	5.85088	1.66487	0.997539	0.0243253	434.474	0.0999366	0.0496817	10.1001
TW018	TW018_NA_SG	EastIberia	0	SG	NA	1	20531136	19113755	383525	290159	216499	2.01	1.52	0.25	0.13	0.01	0.13	0.02	58.84	57	5508	1201	3691250	91300	53893	268.275	288.169	14361.5	18982.7	25441.2	1.86802	2.00654	1.51806	1.13269	0.0265471	146.222	2.47342	1.46002	325.364
TW018	TW018_HE4_TW1	EastIberia	1	TW1	HE4	4	12173455	11863240	1714683	772694	558648	14.45	6.51	0.28	0.15	0.02	0.15	0.02	56.81	56	147458	1201	3691250	91300	53893	12113.1	12429.8	85997.2	190836	263955	14.0854	14.4537	6.51335	4.70907	0.00092775	136.804	2.47342	1.46002	325.364
TW018	TW018_HE4_TW2	EastIberia	2	TW2	HE4	4	9874169	9601795	4284561	2367347	1249335	44.62	24.66	0.47	0.15	0.02	0.15	0.02	56.69	55	427952	1201	3691250	91300	53893	43340.6	44570	99882.3	180773	342544	43.3916	44.6225	24.6553	13.0115	0.00039849	170.533	2.47342	1.46002	325.364
TW019	TW019_NA_SG	CentralAmerica	0	SG	NA	1	18243006	15165733	103188	82048	61943	0.68	0.54	0.25	0.08	0.01	0.08	0.01	68.64	62	2068	507	3785427	25783	15850	113.359	136.36	20041.1	25204.8	33385.5	0.56563	0.680402	0.541009	0.408441	0.0628268	129.926	0.681112	0.418711	133.935
TW019	TW019_LE2_TW1	CentralAmerica	1	TW1	LE2	2	9786158	9363572	517382	372554	272353	5.53	3.98	0.27	0.1	0.02	0.1	0.02	73.67	70	77665	507	3785427	25783	15850	7936.21	8294.38	150112	208466	285163	5.28688	5.52548	3.97876	2.90864	0.00218768	169.907	0.681112	0.418711	133.935
TW019	TW019_LE2_TW2	CentralAmerica	2	TW2	LE2	2	8985941	8602185	2373716	1780872	821165	27.59	20.7	0.54	0.1	0.02	0.1	0.02	71.04	66	322197	507	3785427	25783	15850	35855.7	37455.3	135735	180921	392366	26.4159	27.5943	20.7026	9.546	0.00082067	264.417	0.681112	0.418711	133.935
TW020	TW020_NA_SG	EastIberia	0	SG	NA	1	14755138	13835015	38984	32774	24951	0.28	0.24	0.24	0.08	0.01	0.08	0.01	82.87	77	964	185	4849943	13106	7719	65.3332	69.6783	24728.1	29413.6	38635.7	0.264206	0.281778	0.236892	0.180347	0.10901	105.085	0.27023	0.159157	38.1448
TW020	TW020_NA_TW1	EastIberia	1	TW1	NA	1	4935903	4806198	69540	44180	32581	1.45	0.92	0.26	0.09	0.01	0.09	0.01	62.91	61	7823	185	4849943	13106	7719	1584.92	1627.69	112496	177071	240109	1.40886	1.44688	0.91923	0.677895	0.0301129	235.573	0.27023	0.159157	38.1448
TW020	TW020_NA_TW2	EastIberia	2	TW2	NA	1	7879697	7692489	591597	367696	215289	7.69	4.78	0.41	0.09	0.02	0.09	0.02	63.35	61	84352	185	4849943	13106	7719	10705	10965.5	142584	229407	391808	7.50786	7.69058	4.77994	2.79869	0.00541728	456.959	0.27023	0.159157	38.1448
TW021	TW021_NA_SG	WestIberia	0	SG	NA	1	30120770	25675350	2406898	1523436	1163334	9.37	5.93	0.24	0.21	0.02	0.21	0.02	50	46	30084	16260	10460005	1151975	641883	998.779	1171.71	12499.1	19747.5	25860.2	7.99082	9.37435	5.93346	4.53094	0.00713065	214.519	11.0131	6.13655	1554.49
TW021	TW021_HE5_TW1	WestIberia	1	TW1	HE5	4	7583713	7030230	2442593	1447517	1104478	34.74	20.59	0.24	0.27	0.03	0.26	0.03	54.73	52	234003	16260	10460005	1151975	641883	30856	33285.3	95801.1	161658	211868	32.2084	34.7441	20.5899	15.7104	0.00044493	104.116	11.0131	6.13655	1554.49
TW021	TW021_HE5_TW2	WestIberia	2	TW2	HE5	4	7880263	7207418	4856946	3359996	2215962	67.39	46.62	0.34	0.27	0.03	0.26	0.03	53.31	50	543388	16260	10460005	1151975	641883	68955.6	75392.9	111879	161723	245215	61.6343	67.3882	46.6186	30.7456	0.0002877	156.333	11.0131	6.13655	1554.49
TW022	TW022_NA_SG	WestIberia	0	SG	NA	1	17402783	15404509	612632	485657	359750	3.98	3.15	0.26	0.11	0.01	0.12	0.01	63.39	57	11433	7810	12636376	422892	286705	656.964	742.185	18662.1	23541.3	31780.4	3.52031	3.97697	3.15269	2.33536	0.0108407	123.942	3.34662	2.26889	618.057
TW022	TW022_HE4_TW1	WestIberia	1	TW1	HE4	4	12027986	11368398	2230530	1525002	1121686	19.62	13.41	0.26	0.15	0.02	0.14	0.02	66.03	62	277968	7810	12636376	422892	286705	23110.1	24450.9	124620	182274	247813	18.5445	19.6204	13.4144	9.8667	0.00048843	135.768	3.34662	2.26889	618.057
TW022	TW022_HE4_TW2	WestIberia	2	TW2	HE4	4	13415352	12826132	6352477	4817121	2489945	49.53	37.56	0.48	0.15	0.02	0.15	0.02	65.7	60	684999	7810	12636376	422892	286705	51060.8	53406.5	107832	142201	275106	47.3523	49.5276	37.5571	19.4131	0.00028577	195.753	3.34662	2.26889	618.057
TW023	TW023_NA_SG	WestIberia	0	SG	NA	1	16430049	13959571	1321504	869304	671246	9.47	6.23	0.23	0.23	0.02	0.23	0.02	46.86	44	15677	19450	10538386	1459215	847033	954.166	1123.03	11863	18034	23355.1	8.04321	9.46665	6.2273	4.8085	0.00746405	117.014	13.8467	8.0376	1845.63
TW023	TW023_HE5_TW1	WestIberia	1	TW1	HE5	4	6448197	5961074	1986928	1128656	875903	33.33	18.93	0.22	0.3	0.03	0.29	0.03	49.68	47	185096	19450	10538386	1459215	847033	28705.1	31050.8	93156.9	163997	211320	30.8137	33.3317	18.9338	14.6937	0.00051881	96.0287	13.8467	8.0376	1845.63
TW023	TW023_HE5_TW2	WestIberia	2	TW2	HE5	4	6579371	5987812	3978662	2765279	1667928	66.45	46.18	0.4	0.3	0.03	0.28	0.03	48.12	45	442738	19450	10538386	1459215	847033	67291.8	73939.9	111278	160106	265442	60.4718	66.446	46.1818	27.8554	0.00033218	147.068	13.8467	8.0376	1845.63
TW024	TW024_NA_SG	SouthEastAsia	0	SG	NA	1	81013927	69209748	1988997	1563612	1145882	2.87	2.26	0.27	0.11	0.02	0.11	0.02	60.12	54	31284	2319	3268820	110827	106732	386.156	452.017	15728.5	20007.5	27301.2	2.45513	2.87387	2.25924	1.65567	0.0184432	576.977	3.39043	3.26515	709.43
TW024	TW024_NA_TW1	SouthEastAsia	1	TW1	NA	1	28457319	27260394	3207302	2602981	1664448	11.77	9.55	0.36	0.14	0.02	0.14	0.02	73.93	70	346521	2319	3268820	110827	106732	12176.9	12711.5	108041	133125	208190	11.2706	11.7654	9.54858	6.10574	0.00116325	403.092	3.39043	3.26515	709.43
TW024	TW024_NA_TW2	SouthEastAsia	2	TW2	NA	1	9197066	8919483	4001916	3462732	1333984	44.87	38.82	0.62	0.14	0.02	0.14	0.02	72.71	68	472160	2319	3268820	110827	106732	51338.1	52935.8	117983	136355	353947	43.513	44.8671	38.8221	14.9558	0.00098768	466.341	3.39043	3.26515	709.43

### Sheet: S2 - Deep Shotgun sex determian
De-identified_ID	De-identified_lib_ID	Mapped Reads	SexDet Err X Chr	SexDet Err Y Chr	SexDet Rate X Chr	SexDet Rate Y Chr	#SNPs Covered	Sex
TW001	TW001_NA_SG	1784	0	0.5	0	0.5	32	M*
TW002	TW002_NA_SG	896857	0	0	0.5	0.4	24167	M
TW003	TW003_NA_SG	33425	0.1	0.1	0.6	0.5	1062	M
TW004	TW004_NA_SG	59961	0.1	0.1	0.6	0.4	1622	M
TW005	TW005_NA_SG	732042	0	0	0.5	0.5	22021	M
TW006	TW006_NA_SG	201910	0	0	0.5	0.5	8414	M
TW007	TW007_NA_SG	539633	0	0	0.5	0.5	17374	M
TW008	TW008_NA_SG	23429	0.1	0.1	0.5	0.2	758	M*
TW009	TW009_NA_SG	8657	0.2	0.2	0.3	0.5	146	M*
TW010	TW010_NA_SG	338349	0	0	0.9	0	10078	F
TW011	TW011_NA_SG	72620	0.1	0	1.2	0	2037	F
TW012	TW012_NA_SG	3761	0.7	0.8	1.2	2.1	75	M*
TW013	TW013_NA_SG	2043061	0	0	1	0	48837	F
TW014	TW014_NA_SG	2313363	0	0	0.5	0.4	71863	M
TW015	TW015_NA_SG	3201138	0	0	0.4	0.4	104818	M
TW016	TW016_NA_SG	3450195	0	0	0.5	0.4	99117	M
TW017	TW017_NA_SG	3360	0.3	0.4	0.3	0.6	76	M
TW018	TW018_NA_SG	216499	0	0	0.5	0.5	5508	M
TW019	TW019_NA_SG	61943	0.1	0.1	0.4	0.5	2068	M
TW020	TW020_NA_SG	24951	0.2	0	0.9	0	964	F
TW021	TW021_NA_SG	1163334	0	0	0.4	0.4	30084	M
TW022	TW022_NA_SG	359750	0	0	0.5	0.5	11433	M
TW023	TW023_NA_SG	671246	0	0	0.9	0	15677	F
TW024	TW024_NA_SG	1145882	0	0	1	0	31284	F
M* = Not enough reads to determine from shotgun data, sex assigned from enriched data

### Sheet: S3 - Chromosome X and MT contam
						ANGSD									HapConX			MT HaploCheck
Deidentified IDs	De-identified_lib_ID	pool_name	method	Region	Sex	Number of SNPs	Contamination Estimate (Method1_MOM)	Estimate Error (Method1_MOM)	Contamination Estimate (Method1_ML)	Estimate Error (Method1_ML)	Contamination Estimate (Method2_MOM)	Estimate Error (Method2_MOM)	Contamination Estimate (Method2_ML)	Estimate Error (Method2_ML)	Number of target sites covered by at least one read	Estimated genotyping error via flanking region	Maximum Likelihood Estimate for contamination using BFGS	Mapped Reads	Coverage	Distance	Total Heteroplasmies Sample	Used Heteroplasmies Major	Used Heterosplasmies Minor	Heteroplasmy Clusters	Contamination Status	Contamination Level
TW001	TW001_NA_SG	NA	SG	SouthEastAsia	M	0	N/A	N/A	N/A	N/A	N/A	N/A	N/A	N/A	Not enough data	Not enough data	Not enough data	2	0.0087	-	-	-	-	-	-	-
TW001	TW001_NA_TW1	NA	TW1	SouthEastAsia	M	0	N/A	N/A	1.3	N/A	N/A	N/A	1.3	N/A	Not enough data	Not enough data	Not enough data	2	0.0042	-	-	-	-	-	-	-
TW001	TW001_NA_TW2	NA	TW2	SouthEastAsia	M	0	N/A	N/A	1.3	N/A	N/A	N/A	1.3	N/A	Not enough data	Not enough data	Not enough data	4	0.012	0	0	0	0		ND	ND
TW002	TW002_HE5_TW1	HE5	TW1	WestIberia	M	381	0	0	0	0	0	0	0	0	8196	0.000609	0.011269 (0.005262 - 0.017275)	1385	4.9082	0	0	0	0		ND	ND
TW002	TW002_HE5_TW2	HE5	TW2	WestIberia	M	2510	0	0	0	0	0	0	0	0	18379	0.000641	0.008646 (0.005989 - 0.011303)	591	2.1581	0	0	0	0		ND	ND
TW002	TW002_NA_SG	NA	SG	WestIberia	M	0	N/A	N/A	1.3	N/A	N/A	N/A	1.3	N/A	421	0.001	0.001388 (-0.154315 - 0.157091)	891	2.6183	0	0	0	0		ND	ND
TW003	TW003_LE2_TW1	LE2	TW1	EastIberia	M	1	0	N/A	0	0	0	N/A	0	0	730	0.001	0.028445 (-0.077863 - 0.134753)	93	0.3747	0	0	0	0		ND	ND
TW003	TW003_LE2_TW2	LE2	TW2	EastIberia	M	93	0	0	0	0	0	0	0	0	3719	0.000601	0.037437 (0.019117 - 0.055758)	92	0.3666	0	0	0	0		ND	ND
TW003	TW003_NA_SG	NA	SG	EastIberia	M	0	N/A	N/A	1.3	N/A	N/A	N/A	1.3	N/A	Not enough data	Not enough data	Not enough data	21	0.081	-	-	-	-	-	-	-
TW004	TW004_LE3_TW1	LE3	TW1	EastIberia	M	2	0	0	0	0	0	0	0	0	606	0.000961	0 (-0.109174 - 0.109174)	62	0.228	0	0	0	0		ND	ND
TW004	TW004_LE3_TW2	LE3	TW2	EastIberia	M	38	0	0	0	0	0	0	0	0	2251	0.000689	0 (-0.007937 - 0.007937)	43	0.151	0	0	0	0		ND	ND
TW004	TW004_NA_SG	NA	SG	EastIberia	M	0	N/A	N/A	N/A	N/A	N/A	N/A	N/A	N/A	Not enough data	Not enough data	Not enough data	30	0.1069
TW005	TW005_HE5_TW1	HE5	TW1	SouthEastAsia	M	9	0	0	0	0	0	0	0	0	1386	0.000852	0 (-0.016152 - 0.016152)	598	1.7128	0	0	0	0		ND	ND
TW005	TW005_HE5_TW2	HE5	TW2	SouthEastAsia	M	25	0	0	0	0	0	0	0	0	1886	0.001957	0 (-0.013316 - 0.013316)	207	0.6073	0	0	0	0		ND	ND
TW005	TW005_NA_SG	NA	SG	SouthEastAsia	M	2	0	0	0	0	0	0	0	0	371	0.003226	0 (-0.130081 - 0.130081)	658	2.2508	0	0	0	0		ND	ND
TW006	TW006_HE6_TW1	HE6	TW1	CentralAmerica	M	1318	0	0	0	0	0	0	0	0	13417	0.000559	0.000887 (-0.000599 - 0.002374)	3037	13.1573	0	2	0	0		NO	ND
TW006	TW006_HE6_TW2	HE6	TW2	CentralAmerica	M	5707	0	0	0	0	0	0	0	0	25209	0.000442	0.001759 (0.000879 - 0.002639)	1105	4.9683	0	5	0	0		NO	ND
TW006	TW006_NA_SG	NA	SG	CentralAmerica	M	0	N/A	N/A	1.3	N/A	N/A	N/A	1.3	N/A	153	0.001	0 (-0.334016 - 0.334016)	169	0.793	0	0	0	0		ND	ND
TW007	TW007_NA_SG	NA	SG	EastIberia	M	5	0	0	0	0	0	0	0	0	346	0.001	0.255951 (-0.315028 - 0.82693)	273	1.0592	0	0	0	0		ND	ND
TW007	TW007_NA_TW1	NA	TW1	EastIberia	M	115	0	0	0	0	0	0	0	0	4480	0.000812	0.003643 (-0.001856 - 0.009143)	621	2.3288	0	0	0	0		ND	ND
TW007	TW007_NA_TW2	NA	TW2	EastIberia	M	1074	0	0	0	0	0	0	0	0	12057	0.000526	0.003894 (0.0013 - 0.006488)	273	1.026	0	0	0	0		ND	ND
TW008	TW008_LE1_TW1	LE1	TW1	CentralAmerica	M	0	N/A	N/A	1.3	N/A	N/A	N/A	1.3	N/A	Not enough data	Not enough data	Not enough data	5817	25.2169	0	2	0	0		NO	ND
TW008	TW008_LE1_TW2	LE1	TW2	CentralAmerica	M	4	0	0	0	0	0	0	0	0	1106	0.000649	0.007433 (-0.021611 - 0.036477)	3935	17.897	0	2	0	0		NO	ND
TW008	TW008_NA_SG	NA	SG	CentralAmerica	M	0	N/A	N/A	N/A	N/A	N/A	N/A	N/A	N/A	Not enough data	Not enough data	Not enough data	2361	8.4128	0	0	0	0		ND	ND
TW009	TW009_LE3_TW1	LE3	TW1	SouthEastAsia	M	0	N/A	N/A	1.3	N/A	N/A	N/A	1.3	N/A	91	0.001	0 (-0.203677 - 0.203677)	48	0.1345	0	0	0	0		ND	ND
TW009	TW009_LE3_TW2	LE3	TW2	SouthEastAsia	M	0	N/A	N/A	1.3	N/A	N/A	N/A	1.3	N/A	224	0.001	0.008518 (-0.231856 - 0.248892)	33	0.0873	0	0	0	0		ND	ND
TW009	TW009_NA_SG	NA	SG	SouthEastAsia	M	0	N/A	N/A	N/A	N/A	N/A	N/A	N/A	N/A	Not enough data	Not enough data	Not enough data	35	0.0878	-	-	-	-	-	-	-
TW010	TW010_HE4_TW1	HE4	TW1	WestIberia	F	76	0.2	0.1	0.2	0	0.3	0.1	0.3	0	N/A	N/A	N/A	236	0.7713	0	0	0	0		ND	ND
TW010	TW010_HE4_TW2	HE4	TW2	WestIberia	F	1237	0.2	0	0.2	0	0.2	0	0.2	0	N/A	N/A	N/A	160	0.5218	0	0	0	0		ND	ND
TW010	TW010_NA_SG	NA	SG	WestIberia	F	2	0	0	0	0	0	0	0	0	N/A	N/A	N/A	234	0.7637	0	0	0	0		ND	ND
TW011	TW011_LE1_TW1	LE1	TW1	EastIberia	F	0	N/A	N/A	1.3	N/A	N/A	N/A	1.3	N/A	N/A	N/A	N/A	14	0.0496	-	-	-	-	-	-	-
TW011	TW011_LE1_TW2	LE1	TW2	EastIberia	F	27	0	0	0	0	0	0	0	0	N/A	N/A	N/A	22	0.0791	-	-	-	-	-	-	-
TW011	TW011_NA_SG	NA	SG	EastIberia	F	0	N/A	N/A	1.3	N/A	N/A	N/A	1.3	N/A	N/A	N/A	N/A	48	0.1708	0	0	0	0		ND	ND
TW012	TW012_HE4_TW1	HE4	TW1	SouthEastAsia	M	0	N/A	N/A	N/A	N/A	N/A	N/A	N/A	N/A	Not enough data	Not enough data	Not enough data	79	0.2155	0	0	0	0		ND	ND
TW012	TW012_HE4_TW2	HE4	TW2	SouthEastAsia	M	0	N/A	N/A	1.3	N/A	N/A	N/A	1.3	N/A	Not enough data	Not enough data	Not enough data	30	0.0788	0	0	0	0		ND	ND
TW012	TW012_NA_SG	NA	SG	SouthEastAsia	M	0	N/A	N/A	1.3	N/A	N/A	N/A	1.3	N/A	Not enough data	Not enough data	Not enough data	44	0.1167	-	-	-	-	-	-	-
TW013	TW013_NA_SG	NA	SG	WestIberia	F	31	0.3	0.1	0.3	0	0.3	0.2	0.2	0	N/A	N/A	N/A	2854	8.2924	0	0	0	0		ND	ND
TW013	TW013_NA_TW1	NA	TW1	WestIberia	F	456	0.2	0	0.2	0	0.3	0	0.3	0	N/A	N/A	N/A	2400	6.7273	0	0	0	0		ND	ND
TW013	TW013_NA_TW2	NA	TW2	WestIberia	F	949	0.2	0	0.2	0	0.2	0	0.2	0	N/A	N/A	N/A	557	1.6193	0	0	0	0		ND	ND
TW014	TW014_HE6_TW1	HE6	TW1	WestIberia	M	1327	0	0	0	0	0	0	0	0	14409	0.00054	0.001358 (-0.000187 - 0.002903)	1666	6.7907	0	0	0	0		ND	ND
TW014	TW014_HE6_TW2	HE6	TW2	WestIberia	M	4427	0	0	0	0	0	0	0	0	24488	0.000485	0.002706 (0.001382 - 0.004031)	645	2.6452	0	3	0	0		NO	ND
TW014	TW014_NA_SG	NA	SG	WestIberia	M	16	0.1	0.1	0.1	0	0	0	0	0	1215	0.001089	0 (-0.038204 - 0.038204)	1359	4.465	0	0	0	0		ND	ND
TW015	TW015_HE6_TW1	HE6	TW1	WestIberia	M	934	0	0	0	0	0	0	0	0	11581	0.000702	0.003134 (0.000588 - 0.00568)	1663	6.4454	0	0	0	0		ND	ND
TW015	TW015_HE6_TW2	HE6	TW2	WestIberia	M	4492	0	0	0	0	0	0	0	0	22677	0.000607	0.002958 (0.001579 - 0.004338)	689	2.7574	7	4	1	0	0.754 (1);	NO	ND
TW015	TW015_NA_SG	NA	SG	WestIberia	M	52	0	0	0	0	0	0	0	0	1712	0.000895	0 (-0.020296 - 0.020296)	2195	7.8532	0	0	0	0		ND	ND
TW016	TW016_HE6_TW1	HE6	TW1	WestIberia	M	309	0	0	0	0	0	0	0	0	7218	0.000524	0 (nan - nan)	1150	3.981	0	0	0	0		ND	ND
TW016	TW016_HE6_TW2	HE6	TW2	WestIberia	M	2038	0	0	0	0	0	0	0	0	16249	0.000508	0.002579 (0.00073 - 0.004428)	477	1.7294	9	4	1	0	0.909 (1);	NO	ND
TW016	TW016_NA_SG	NA	SG	WestIberia	M	41	0	0	0	0	0	0	0	0	1869	0.000473	0 (nan - nan)	2427	7.924	0	0	0	0		ND	ND
TW017	TW017_NA_SG	NA	SG	EastIberia	M	0	N/A	N/A	N/A	N/A	N/A	N/A	N/A	N/A	Not enough data	Not enough data	Not enough data	5	0.0106	-	-	-	-	-	-	-
TW017	TW017_NA_TW1	NA	TW1	EastIberia	M	0	N/A	N/A	1.3	N/A	N/A	N/A	1.3	N/A	Not enough data	Not enough data	Not enough data	10	0.0342	-	-	-	-	-	-	-
TW017	TW017_NA_TW2	NA	TW2	EastIberia	M	2	0	0	0	0	0	0	0	0	321	0.012121	0 (-0.376977 - 0.376977)	15	0.0517	0	0	0	0		ND	ND
TW018	TW018_HE4_TW1	HE4	TW1	EastIberia	M	50	0	0	0	0	0	0.1	0	0	2599	0.000565	0 (nan - nan)	353	1.145	0	0	0	0		ND	ND
TW018	TW018_HE4_TW2	HE4	TW2	EastIberia	M	607	0	0	0	0	0	0	0	0	8767	0.000563	0.002727 (-0.000187 - 0.005641)	225	0.7564	0	0	0	0		ND	ND
TW018	TW018_NA_SG	NA	SG	EastIberia	M	0	N/A	N/A	1.3	N/A	N/A	N/A	1.3	N/A	Not enough data	Not enough data	Not enough data	129	0.4318	0	0	0	0		ND	ND
TW019	TW019_LE2_TW1	LE2	TW1	CentralAmerica	M	10	0	0	0	0	0	0	0	0	1173	0.000252	0 (nan - nan)	1735	6.7923	0	0	0	0		ND	ND
TW019	TW019_LE2_TW2	LE2	TW2	CentralAmerica	M	262	0	0	0	0	0	0	0	0	5724	0.000625	0.000498 (-0.001294 - 0.002291)	1178	4.8153	0	0	0	0		ND	ND
TW019	TW019_NA_SG	NA	SG	CentralAmerica	M	0	N/A	N/A	1.3	N/A	N/A	N/A	1.3	N/A	Not enough data	Not enough data	Not enough data	533	1.8209	0	0	0	0		ND	ND
TW020	TW020_NA_SG	NA	SG	EastIberia	F	0	N/A	N/A	N/A	N/A	N/A	N/A	N/A	N/A	N/A	N/A	N/A	129	0.5051	-	-	-	-	-	-	-
TW020	TW020_NA_TW1	NA	TW1	EastIberia	F	0	N/A	N/A	1.3	N/A	N/A	N/A	1.3	N/A	N/A	N/A	N/A	219	0.7211	0	0	0	0		ND	ND
TW020	TW020_NA_TW2	NA	TW2	EastIberia	F	71	0.4	0.1	0.4	0	0.4	0.1	0.4	0	N/A	N/A	N/A	340	1.2063	0	0	0	0		ND	ND
TW021	TW021_HE5_TW1	HE5	TW1	WestIberia	M	97	0	0	0	0	0	0	0	0	3748	0.000743	0.001352 (-0.002388 - 0.005091)	625	2.0328	0	0	0	0		ND	ND
TW021	TW021_HE5_TW2	HE5	TW2	WestIberia	M	999	0	0	0	0	0	0	0	0	10464	0.000704	0.002441 (-0.000203 - 0.005085)	326	1.0419	0	0	0	0		ND	ND
TW021	TW021_NA_SG	NA	SG	WestIberia	M	5	0	0	0	0	0	0	0	0	427	0.00097	0.5 (nan - nan)	889	2.5814	0	0	0	0		ND	ND
TW022	TW022_HE4_TW1	HE4	TW1	WestIberia	M	140	0	0	0	0	0	0	0	0	5123	0.000874	0.001838 (-0.002024 - 0.005701)	909	3.1696	0	0	0	0		ND	ND
TW022	TW022_HE4_TW2	HE4	TW2	WestIberia	M	1751	0	0	0	0	0	0	0	0	15084	0.000753	0.005475 (0.002749 - 0.008202)	442	1.6611	0	0	0	0		ND	ND
TW022	TW022_NA_SG	NA	SG	WestIberia	M	0	N/A	N/A	1.3	N/A	N/A	N/A	1.3	N/A	Not enough data	Not enough data	Not enough data	348	1.1081	0	0	0	0		ND	ND
TW023	TW023_HE5_TW1	HE5	TW1	WestIberia	F	259	0.2	0	0.2	0	0.3	0.1	0.3	0	N/A	N/A	N/A	420	1.1487	0	0	0	0		ND	ND
TW023	TW023_HE5_TW2	HE5	TW2	WestIberia	F	1960	0.3	0	0.3	0	0.3	0	0.3	0	N/A	N/A	N/A	210	0.6095	0	0	0	0		ND	ND
TW023	TW023_NA_SG	NA	SG	WestIberia	F	2	1.2	0.7	1.2	0	2.3	1.4	2.8	0	N/A	N/A	N/A	367	0.9667	0	0	0	0		ND	ND
TW024	TW024_NA_SG	NA	SG	SouthEastAsia	F	17	0.1	0.1	0.1	0	0.2	0.2	0.1	0	N/A	N/A	N/A	937	2.9576	0	0	0	0		ND	ND
TW024	TW024_NA_TW1	NA	TW1	SouthEastAsia	F	1008	0.2	0	0.2	0	0.2	0	0.2	0	N/A	N/A	N/A	1068	4.3651	0	0	0	0		ND	ND
TW024	TW024_NA_TW2	NA	TW2	SouthEastAsia	F	2256	0.2	0	0.2	0	0.2	0	0.2	0	N/A	N/A	N/A	322	1.3474	15	5	1	0	0.865 (1);	NO	ND
